# Purging genomes of contamination eliminates systematic bias from evolutionary analyses of ancestral genomes

**DOI:** 10.1101/2022.11.17.516887

**Authors:** Balázs Bálint, Zsolt Merényi, Botond Hegedüs, Igor V. Grigoriev, Zhihao Hou, Csenge Földi, László G. Nagy

## Abstract

Contamination of genomes and sequence databases is an increasingly recognized problem, however, efficient tools for removing alien sequences are still sparse and the impact of impure data on downstream analyses remains to be fully explored. Here, we present a new, highly sensitive tool, ContScout, for removing contamination from genomes, evaluate the level of contamination in 844 published eukaryotic genomes and show that contaminating proteins can severely impact analyses of genome evolution. Via benchmarking against synthetic data, we demonstrate that ContScout achieves high specificity and sensitivity when separating sequences of different high level taxa from each other. Furthermore, by testing on manually curated data we show that ContScout by far outperforms pre-existing tools. In the context of ancestral genome reconstruction, an increasingly common approach in evolutionary genomics, we show that contamination leads to spurious early origins for gene families and inflates gene loss rates several fold, leading to false notions of complex ancestral genomes. Using early eukaryotic ancestors (including LECA) as a test case, we assess the magnitude of bias and identify mechanistic bases of the estimation problems. Based on these results, we advocate the incorporation of contamination filtering as a routine step of reporting new draft genomes and caution against the outright interpretation of complex ancestral genomes and subsequent gene loss without accounting for contamination.
