## Supplemental Table 2 for "Purging genomes of contamination eliminates systematic bias from evolutionary analyses of ancestral genomes"

### Sheet: LECA_ContamDomainEnrichment
ID	P.Adj(BH)	Description	AllSpecies	BactRatio	EukRatio	BactSpecies	EukSpecies	OtherSpecies
IPR000515	1.15489e-07	ABC transporter type 1, transmembrane domain MetI-like	28967	92.43	0	26773	0	2194
IPR000847	2.07007e-07	Bacterial regulatory helix-turn-helix protein, lysR family	26320	95.22	1.49	25062	392	866
IPR005119	4.17741e-07	LysR, substrate-binding	25478	97.52	1.94	24846	493	139
IPR027417	2.77915e-06	P-loop containing nucleoside triphosphate hydrolase	162837	31.5	52.38	51295	85292	26250
IPR001789	0.000672585	Signal transduction response regulator, receiver domain	32926	89.81	6.56	29570	2161	1195
IPR011006	0.000672585	CheY-like superfamily	33223	89.1	7.09	29603	2356	1264
IPR001867	0.00817486	OmpR/PhoB-type DNA-binding domain	27634	98.44	1.21	27202	334	98
IPR007627	0.00817486	RNA polymerase sigma-70 region 2	30020	96.84	1.57	29070	471	479
IPR032317	0.00817486	RND efflux pump, membrane fusion protein, barrel-sandwich domain	20384	99.42	0.3	20266	62	56
IPR001036	0.0155886	Acriflavin resistance protein	23444	98.03	0.9	22981	212	251
IPR013563	0.0155886	Oligopeptide/dipeptide ABC transporter, C-terminal	22878	94.77	0.23	21682	53	1143
IPR023346	0.0155886	Lysozyme-like domain superfamily	37556	75.12	7.63	28213	2865	6478
IPR011701	0.0306871	Major facilitator superfamily	34011	84.27	10.88	28660	3701	1650
IPR000524	0.0307075	Transcription regulator HTH, GntR	23878	98.79	0.3	23589	72	217
IPR000531	0.0307075	TonB-dependent receptor-like, beta-barrel	15525	99	0.5	15369	77	79
IPR001460	0.0307075	Penicillin-binding protein, transpeptidase	28484	99.42	0.35	28319	100	65
IPR016032	0.0307075	Signal transduction response regulator, C-terminal effector	28614	96.12	3.42	27504	978	132
IPR029061	0.0307075	Thiamin diphosphate-binding fold	34841	83.67	11.23	29152	3914	1775
IPR037066	0.0307075	TonB-dependent receptor, plug domain superfamily, redundant with IPR000531	15435	99.03	0.5	15285	77	73
IPR012338	0.037749	Beta-lactamase/transpeptidase-like	33495	88.05	7.94	29493	2660	1342
